# Profiling of presynaptic mRNAs reveals a role for axonal PUMILIOs in associative memory formation

**DOI:** 10.1101/733428

**Authors:** Rachel Arey, Rachel Kaletsky, Coleen T. Murphy

## Abstract

Presynaptic protein synthesis is important in the adult central nervous system; however, the set of mRNAs localized to presynaptic areas has yet to be identified in any organism. We differentially labeled somatic and synaptic compartments nervous system-wide in adult *C. elegans* and isolated synaptic regions for deep sequencing. Analysis of the synaptic transcriptome reveals that synaptic transcripts are predicted to have specialized functions in neurons. Differential expression analysis identified 543 genes enriched in synaptic regions relative to somatic regions, with synaptic functions conserved in higher organisms. We find that mRNAs for *pumilio* RNA-binding proteins are abundant in synaptic regions, which we confirmed through high-sensitivity in situ hybridization. We identified a new role for the PUM2 orthologs *puf-7/8* as repressors of memory formation through regulation of the mitochondrial dynamics regulator, *mff-1.* Identification of presynaptic mRNAs provides insight into mechanisms that regulate synaptic function and behavior.
