## Supplementary material for "Profiling of presynaptic mRNAs reveals a role for axonal PUMILIOs in associative memory formation": Table S3

### Sheet: Mammalian Ortholog
Synaptic DEGS that have mammalian orthologs known to function in synapses or axons
Shared with axon seq list (Njissen et al., 2018)
Shared with synaptic neuropil transcriptome (Cajigas et al., 2012)
WormBase ID	Common Name	Locus ID	Ensembl ID	HGNC Symbol		Reference
WBGene00001188	egl-20	W08D2.1	ENSG00000002745	WNT16
WBGene00009058	None	F22E12.1	ENSG00000003436	TFPI		https://www.annualreviews.org/doi/pdf/10.1146/annurev.ne.17.030194.001251
WBGene00004798	sip-1	F43D9.4	ENSG00000004776	HSPB6
WBGene00001102	dsh-2	C27A2.6	ENSG00000004975	DVL2
WBGene00000473	cey-2	F46F11.2	ENSG00000006047	YBX2
WBGene00003413	mrp-7	Y43F8C.12	ENSG00000006071	ABCC8
WBGene00009340	best-14	F32G8.4	ENSG00000039987	BEST2		https://link.springer.com/content/pdf/10.1007/978-0-387-30370-3_8.pdf
WBGene00004239	puf-8,3,5,7,11	Y45F10A.2	ENSG00000055917	PUM2
WBGene00008799	None	F14E5.1	ENSG00000059804	SLC2A3
WBGene00000473	cey-2	F46F11.2	ENSG00000060138	YBX3
WBGene00001184	egl-15	F58A3.2	ENSG00000066468	FGFR2
WBGene00001184	egl-15	F58A3.2	ENSG00000068078	FGFR3
WBGene00016716	acs-17	C46F4.2	ENSG00000068366	ACSL4		http://jcs.biologists.org/content/joces/129/21/4034.full.pdf?with-ds=yes
WBGene00003071	lrp-1	F29D11.1	ENSG00000070018	LRP6		https://www.frontiersin.org/articles/10.3389/fnsyn.2018.00038/full
WBGene00001609	glp-1	F02A9.6	ENSG00000074181	NOTCH3
WBGene00002247	lam-1	W03F8.5	ENSG00000074527	NTN4		https://www.pnas.org/content/111/42/15226.short
WBGene00001184	egl-15	F58A3.2	ENSG00000077782	FGFR1
WBGene00004984	spn-4	ZC404.8	ENSG00000078328	RBFOX1		https://www.sciencedirect.com/science/article/pii/S0896627315010314
WBGene00003071	lrp-1	F29D11.1	ENSG00000081479	LRP2		https://www.frontiersin.org/articles/10.3389/fphys.2012.00269/full
WBGene00001188	egl-20	W08D2.1	ENSG00000085741	WNT11
WBGene00000382	cdc-6	C43E11.10	ENSG00000085840	ORC1
WBGene00000098	air-1	K07C11.2	ENSG00000087586	AURKA		https://www.ncbi.nlm.nih.gov/pmc/articles/PMC125376/
WBGene00017344	None	F10E7.2	ENSG00000089280	FUS		https://www.frontiersin.org/articles/10.3389/fncel.2019.00256/abstract
WBGene00002247	lam-1	W03F8.5	ENSG00000091136	LAMB1
WBGene00011155	None	R09B3.2	ENSG00000099622	CIRBP		https://onlinelibrary.wiley.com/doi/full/10.1111/j.1471-4159.2007.04521.x
WBGene00003795	npp-9	F59A2.1	ENSG00000099901	RANBP1		https://www.sciencedirect.com/science/article/pii/S0166223614002185
WBGene00009730	myo-6	F45G2.2	ENSG00000100345	MYH9
WBGene00001609	glp-1	F02A9.6	ENSG00000101384	JAG1		https://www.sciencedirect.com/science/article/pii/S0896627311000298
WBGene00001328	epi-1	K08C7.3	ENSG00000101680	LAMA1
WBGene00014139	nstp-5	ZK896.9	ENSG00000102100	SLC35A2
WBGene00011156	None	R09B3.3	ENSG00000102317	RBM3
WBGene00001131	dys-1	F15D3.1	ENSG00000102385	DRP2		https://www.ncbi.nlm.nih.gov/pubmed/11083927
WBGene00000301	cav-1	T13F2.8	ENSG00000105971	CAV2
WBGene00000301	cav-1	T13F2.8	ENSG00000105974	CAV1
WBGene00019800	mtss-1	PAR2.1	ENSG00000106028	SSBP1		https://www.ncbi.nlm.nih.gov/pmc/articles/PMC4015687/
WBGene00004798	sip-1	F43D9.4	ENSG00000106211	HSPB1		https://www.sciencedirect.com/science/article/pii/S0306452208002078
WBGene00011730	drr-2	T12D8.2	ENSG00000106682	EIF4H		http://www.jneurosci.org/content/jneuro/early/2017/08/03/JNEUROSCI.0591-17.2017.full.pdf
WBGene00001102	dsh-2	C27A2.6	ENSG00000107404	DVL1		http://jcb.rupress.org/content/174/1/127.short
WBGene00014124	usip-1	ZK863.4	ENSG00000107951	MTPAP
WBGene00004442	rpl-28	R11D1.8	ENSG00000108107	RPL28		https://bmcbiol.biomedcentral.com/articles/10.1186/s12915-019-0630-z
WBGene00006793	unc-59	W09C5.2	ENSG00000108387	2019-09-04		https://www.ncbi.nlm.nih.gov/pmc/articles/PMC4391194/
WBGene00009730	myo-6	F45G2.2	ENSG00000109061	MYH1		https://www.nature.com/articles/nrn3445
WBGene00009730	myo-6	F45G2.2	ENSG00000109063	MYH3
WBGene00014234	vps-29	ZK1128.8	ENSG00000111237	VPS29		https://www.nature.com/articles/nrn.2016.100
WBGene00001328	epi-1	K08C7.3	ENSG00000112769	LAMA4
WBGene00003893	ost-1	C44B12.2	ENSG00000113140	SPARC		https://www.sciencedirect.com/science/article/pii/000689939500101U
WBGene00003413	mrp-7	Y43F8C.12	ENSG00000114770	ABCC5		http://www.jbc.org/content/290/51/30429.short
WBGene00013082	grdn-1	Y51A2D.15	ENSG00000115355	CCDC88A		http://www.jneurosci.org/content/34/45/14995.short
WBGene00012716	None	Y39E4B.5	ENSG00000117394	SLC2A1
WBGene00010670	None	K08E4.6	ENSG00000117500	TMED5		http://www.genes2cognition.org/publications/zebrafish-prot/
WBGene00018990	klf-1	F56F11.3	ENSG00000118263	KLF7		https://www.sciencedirect.com/science/article/pii/S0378111906006214
WBGene00006736	ulp-1	T10F2.3	ENSG00000119231	SENP5		https://onlinelibrary.wiley.com/doi/abs/10.1002/cne.24384
WBGene00003413	mrp-7	Y43F8C.12	ENSG00000121270	ABCC11		https://www.sciencedirect.com/science/article/pii/S0306452205011565
WBGene00007592	None	C14H10.2	ENSG00000121289	CEP89		https://www.ncbi.nlm.nih.gov/pubmed/23575228
WBGene00006793	unc-59	W09C5.2	ENSG00000122545	2019-09-07		https://www.sciencedirect.com/science/article/pii/S0960982207019987
WBGene00019087	None	F59A6.5	ENSG00000122966	CIT		http://www.jneurosci.org/content/19/1/96.short
WBGene00003071	lrp-1	F29D11.1	ENSG00000123384	LRP1
WBGene00006541	tbh-1	H13N06.6	ENSG00000123454	DBH
WBGene00004130	ketn-1	F54E2.3	ENSG00000124006	OBSL1
WBGene00006795	unc-61	Y50E8A.4	ENSG00000125354	2019-09-06		https://idp.springer.com/authorize/casa?redirect_uri=https://link.springer.com/article/10.1007/s10059-011-1048-9&casa_token=yJk0EVYokK4AAAAA:BjD8ys1Wnll6HUkxR_i74yQS_7YPvRRt0AjuE6NE52Wc9WRHwpgJiZu4U9_LweZ7u5NEFArtQsPRlpG6
WBGene00002214	klc-1	M7.2	ENSG00000126214	KLC1
WBGene00019792	None	M116.5	ENSG00000127603	MACF1
WBGene00019760	calu-1	M03F4.7	ENSG00000128595	CALU		https://www.ncbi.nlm.nih.gov/pmc/articles/PMC3270221/
WBGene00013591	gcn-2	Y81G3A.3	ENSG00000128829	EIF2AK4		https://www.annualreviews.org/doi/full/10.1146/annurev-neuro-071013-014100
WBGene00009730	myo-6	F45G2.2	ENSG00000128833	MYO5C
WBGene00016913	lam-2	C54D1.5	ENSG00000130702	LAMA5
WBGene00019792	None	M116.5	ENSG00000131018	SYNE1		https://ghr.nlm.nih.gov/gene/SYNE1
WBGene00007150	acly-2	B0365.1	ENSG00000131473	ACLY
WBGene00009113	maph-1.2	F25D7.4	ENSG00000131711	MAP1B		http://www.jneurosci.org/content/37/41/9945
WBGene00004786	sex-1	F44A6.2	ENSG00000131759	RARA		https://www.cell.com/neuron/pdf/S0896-6273(08)00707-1.pdf
WBGene00002064	iff-1	T05G5.10	ENSG00000132507	EIF5A		https://www.sciencedirect.com/science/article/pii/S0006899308014716?via%3Dihub
WBGene00003955	pcn-1	W03D2.4	ENSG00000132646	PCNA		https://www.nature.com/articles/nrn2124
WBGene00009730	myo-6	F45G2.2	ENSG00000133026	MYH10
WBGene00003497	mup-4	K07D8.1	ENSG00000134250	NOTCH2
WBGene00003497	mup-4	K07D8.1	ENSG00000134376	CRB1		https://academic.oup.com/hmg/article/15/8/1291/644552
WBGene00003071	lrp-1	F29D11.1	ENSG00000134569	LRP4		https://elifesciences.org/articles/27347
WBGene00022257	puf-8,3,5,7,11	Y73B6BL.38	ENSG00000134644	PUM1
WBGene00001813	haf-3	F57A10.3	ENSG00000135776	ABCB10		https://www.ncbi.nlm.nih.gov/pmc/articles/PMC6476015/
WBGene00001606	gln-5	F26D10.10	ENSG00000135821	GLUL
WBGene00000417	ced-3	C48D1.2	ENSG00000137752	CASP1		https://www.nature.com/articles/mp201776
WBGene00002225	klp-15	M01E11.6	ENSG00000140859	KIFC3
WBGene00003395	mom-2	F38E1.7	ENSG00000143816	WNT9A
WBGene00004042	plk-1	C14B9.4	ENSG00000145632	PLK2		https://www.sciencedirect.com/science/article/pii/S0896627308002675
WBGene00004043	plk-2	Y71F9B.7	ENSG00000145632	PLK2		https://www.sciencedirect.com/science/article/pii/S0896627308002675
WBGene00000415	ced-1	Y47H9C.4	ENSG00000145794	MEGF10
WBGene00009940	strl-1	F52F12.7	ENSG00000147465	STAR		https://www.ncbi.nlm.nih.gov/pubmed/16502389
WBGene00001609	glp-1	F02A9.6	ENSG00000148400	NOTCH1
WBGene00002059	ife-1	F53A2.6	ENSG00000151247	EIF4E
WBGene00006876	vab-10	ZK1151.1	ENSG00000151914	DST		https://www.sciencedirect.com/science/article/abs/pii/S1044743197906606
WBGene00004798	sip-1	F43D9.4	ENSG00000152137	HSPB8
WBGene00001131	dys-1	F15D3.1	ENSG00000152818	UTRN		//www.ncbi.nlm.nih.gov/gene/7402
WBGene00007592	None	C14H10.2	ENSG00000152969	JAKMIP1		https://www.ncbi.nlm.nih.gov/pmc/articles/PMC4829343/
WBGene00003795	npp-9	F59A2.1	ENSG00000153201	RANBP2		https://www.nature.com/articles/nrn3156
WBGene00000415	ced-1	Y47H9C.4	ENSG00000157890	MEGF11		https://www.nature.com/articles/nature10877
WBGene00000383	cdc-14	C17G10.4	ENSG00000158716	DUSP23
WBGene00006463	nduf-2.2	T26A5.3	ENSG00000158864	NDUFS2
WBGene00001184	egl-15	F58A3.2	ENSG00000160867	FGFR4
WBGene00001102	dsh-2	C27A2.6	ENSG00000161202	DVL3
WBGene00006736	ulp-1	T10F2.3	ENSG00000161956	SENP3		https://onlinelibrary.wiley.com/doi/abs/10.1002/cne.24384
WBGene00010678	None	K08F4.3	ENSG00000163479	SSR2		http://www.jneurosci.org/content/16/14/4468.short
WBGene00006736	ulp-1	T10F2.3	ENSG00000163904	SENP2
WBGene00000417	ced-3	C48D1.2	ENSG00000164305	CASP3		http://www.jneurosci.org/content/34/5/1672
WBGene00001596	gld-2	ZC308.1	ENSG00000164329	PAPD4
WBGene00006795	unc-61	Y50E8A.4	ENSG00000164402	2019-09-08		https://scholar.google.com/scholar?hl=en&as_sdt=0%2C31&as_vis=1&q=sept8+gene+synapse+neuron&btnG=
WBGene00013857	orc-5	ZC168.3	ENSG00000164815	ORC5		http://jcb.rupress.org/content/170/4/527.short
WBGene00000405	cdk-1	T05G5.3	ENSG00000164885	CDK5		https://www.sciencedirect.com/science/article/pii/S0896627309003201
WBGene00004237	ptr-23	ZK270.1	ENSG00000165186	PTCHD1
WBGene00019792	None	M116.5	ENSG00000165959	CLMN		https://www.ncbi.nlm.nih.gov/pubmed/12670712
WBGene00004042	plk-1	C14B9.4	ENSG00000166851	PLK1
WBGene00009113	maph-1.2	F25D7.4	ENSG00000166963	MAP1A		http://www.jneurosci.org/content/37/41/9945
WBGene00004984	spn-4	ZC404.8	ENSG00000167281	RBFOX3		https://www.nature.com/articles/srep17383
WBGene00009730	myo-6	F45G2.2	ENSG00000167306	MYO5B		https://www.nature.com/articles/nrn3445
WBGene00010456	None	K01C8.1	ENSG00000167720	SRR		https://www.nature.com/articles/mp2008130
WBGene00006793	unc-59	W09C5.2	ENSG00000168385	2019-09-02		https://www.ncbi.nlm.nih.gov/pmc/articles/PMC4391194/
WBGene00003071	lrp-1	F29D11.1	ENSG00000168702	LRP1B
WBGene00012907	cpt-1	Y46G5A.17	ENSG00000169169	CPT1C		https://www.nature.com/articles/ncomms15910
WBGene00000405	cdk-1	T05G5.3	ENSG00000170312	CDK1		https://www.sciencedirect.com/science/article/pii/S0896627309003201
WBGene00018659	None	F52C6.2	ENSG00000170315	UBB
WBGene00001492	frm-5.1	Y38C1AB.8	ENSG00000170324	FRMPD2		https://www.sciencedirect.com/science/article/pii/S2211124718303218
WBGene00021088	None	W08E12.7	ENSG00000170515	PA2G4		https://www.ncbi.nlm.nih.gov/pmc/articles/PMC5422024/
WBGene00019771	None	M04F3.5	ENSG00000170873	MTSS1
WBGene00006759	unc-22	ZK617.1	ENSG00000171587	DSCAM
WBGene00002247	lam-1	W03F8.5	ENSG00000172037	LAMB2
WBGene00002214	klc-1	M7.2	ENSG00000174996	KLC2
WBGene00001412	fem-2	T19C3.8	ENSG00000175175	PPM1E
WBGene00003485	mua-6	W10G6.3	ENSG00000176619	LMNB2		https://www.ncbi.nlm.nih.gov/pmc/articles/PMC5505173/
WBGene00006759	unc-22	ZK617.1	ENSG00000177103	DSCAML1		https://link.springer.com/chapter/10.1007/978-1-4614-8090-7_11
WBGene00004410	rla-2	Y62E10A.1	ENSG00000177600	RPLP2
WBGene00000098	air-1	K07C11.2	ENSG00000178999	AURKB		https://www.ncbi.nlm.nih.gov/pubmed/29468257
WBGene00006793	unc-59	W09C5.2	ENSG00000180096	2019-09-01		https://www.ncbi.nlm.nih.gov/pmc/articles/PMC4391194/
WBGene00000217	asp-4	R12H7.2	ENSG00000182240	BACE2
WBGene00000301	cav-1	T13F2.8	ENSG00000182533	CAV3
WBGene00016960	vps-33.2	C56C10.1	ENSG00000184056	VPS33B		http://jcs.biologists.org/content/120/4/531
WBGene00006793	unc-59	W09C5.2	ENSG00000184702	2019-09-05		https://www.ncbi.nlm.nih.gov/pmc/articles/PMC5145303/
WBGene00019792	None	M116.5	ENSG00000185340	GAS2L1		http://jcs.biologists.org/content/joces/early/2017/07/04/jcs.196154.full.pdf
WBGene00000217	asp-4	R12H7.2	ENSG00000186318	BACE1
WBGene00010111	None	F55D12.2	ENSG00000187231	SESTD1		https://www.ncbi.nlm.nih.gov/pubmed/29293918
WBGene00002280	let-2	F01G12.5	ENSG00000187498	COL4A1
WBGene00016913	lam-2	C54D1.5	ENSG00000196569	LAMA2
WBGene00016006	fln-2	C23F12.1	ENSG00000196924	FLNA		https://www.ncbi.nlm.nih.gov/pmc/articles/PMC4185153/
WBGene00009730	myo-6	F45G2.2	ENSG00000197535	MYO5A
WBGene00004995	spp-10	C28C12.7	ENSG00000197746	PSAP		https://www.sciencedirect.com/science/article/pii/S2451830117300201
WBGene00009035	gfat-2	F22B3.4	ENSG00000198380	GFPT1		https://www.sciencedirect.com/topics/biochemistry-genetics-and-molecular-biology/gfpt1
WBGene00020649	sma-10	T21D12.9	ENSG00000198799	LRIG2		https://www.ncbi.nlm.nih.gov/pmc/articles/PMC4977320/
WBGene00001131	dys-1	F15D3.1	ENSG00000198947	DMD		http://www.jneurosci.org/content/28/19/5105
WBGene00017648	ddo-3	F20H11.5	ENSG00000203797	DDO		https://www.nature.com/articles/tp201459
WBGene00003497	mup-4	K07D8.1	ENSG00000204301	NOTCH4
WBGene00002225	klp-15	M01E11.6	ENSG00000233450	KIFC1		http://www.jneurosci.org/content/39/20/3792.abstract
WBGene00012484	car-1	Y18D10A.17	ENSG00000262860	LSM14A		https://www.nature.com/articles/s41598-017-01175-8
WBGene00019792	None	M116.5	ENSG00000270765	GAS2L2
WBGene00020649	sma-10	T21D12.9	ENSG00000282243	LRIG1		https://www.ncbi.nlm.nih.gov/pmc/articles/PMC4818773/

### Sheet: axon seq
Synaptic DEGS that have mammalian orthologs identified by axon-seq (Njissen et al., 2018)
Ortholog shared with proteins known to play a role at synapse
Shared with synaptic neuropil transcriptome (Cajigas et al., 2012)
WormBase ID	Common Name	Locus ID	Ensembl ID	HGNC Symbol	Reference
WBGene00022460	use-1	Y110A7A.11	ENSG00000053501	USE1
WBGene00004239	puf-3,5,7,8,11	Y45F10A.2	ENSG00000055917	PUM2
WBGene00000474	cey-3	M01E11.5	ENSG00000060138	YBX3
WBGene00018271	None	F41C3.5	ENSG00000064601	CTSA
WBGene00000473	cey-2	F46F11.2	ENSG00000065978	YBX1
WBGene00022037	acs-13	Y65B4BL.5	ENSG00000068366	ACSL4
WBGene00004130	ketn-1	F54E2.3	ENSG00000072195	SPEG
WBGene00002915	let-805	H19M22.2	ENSG00000075420	FNDC3B
WBGene00013443	such-1	Y66D12A.17	ENSG00000089053	ANAPC5
WBGene00002247	lam-1	W03F8.5	ENSG00000091136	LAMB1	https://www.nature.com/articles/nrn3445
WBGene00011155	None	R09B3.2	ENSG00000099622	CIRBP	https://onlinelibrary.wiley.com/doi/full/10.1111/j.1471-4159.2007.04521.x
WBGene00003795	npp-9	F59A2.1	ENSG00000099901	RANBP1	https://www.sciencedirect.com/science/article/pii/000689939500101U
WBGene00009730	myo-6	F45G2.2	ENSG00000100345	MYH9
WBGene00004947	sos-1	T28F12.3	ENSG00000100485	SOS2
WBGene00000773	cpf-1	F28C6.3	ENSG00000101138	CSTF1
WBGene00003372	mlc-4	C56G7.1	ENSG00000101335	MYL9
WBGene00010627	None	K07C5.4	ENSG00000101361	NOP56	http://www.genes2cognition.org/publications/zebrafish-prot/
WBGene00003372	mlc-4	C56G7.1	ENSG00000101608	MYL12A
WBGene00014139	nstp-5	ZK896.9	ENSG00000102100	SLC35A2
WBGene00011156	None	R09B3.3	ENSG00000102317	RBM3
WBGene00002915	let-805	H19M22.2	ENSG00000102531	FNDC3A
WBGene00012768	eef-1B.2	Y41E3.10	ENSG00000104529	EEF1D
WBGene00004485	rps-16	T01C3.6	ENSG00000105193	RPS16
WBGene00001683	gpd-1	T09F3.3	ENSG00000105679	GAPDHS
WBGene00019800	mtss-1	PAR2.1	ENSG00000106028	SSBP1
WBGene00004798	sip-1	F43D9.4	ENSG00000106211	HSPB1	https://www.sciencedirect.com/science/article/pii/S0306452208002078
WBGene00011730	drr-2	T12D8.2	ENSG00000106682	EIF4H
WBGene00004442	rpl-28	R11D1.8	ENSG00000108107	RPL28	https://www.sciencedirect.com/science/article/pii/S2451830117300201
WBGene00002280	let-2	F01G12.5	ENSG00000108821	COL1A1
WBGene00003413	mrp-7	Y43F8C.12	ENSG00000108846	ABCC3
WBGene00009730	myo-6	F45G2.2	ENSG00000109061	MYH1
WBGene00009730	myo-6	F45G2.2	ENSG00000109063	MYH3
WBGene00004798	sip-1	F43D9.4	ENSG00000109846	CRYAB
WBGene00012907	cpt-1	Y46G5A.17	ENSG00000110090	CPT1A	https://www.nature.com/articles/ncomms15910
WBGene00014234	vps-29	ZK1128.8	ENSG00000111237	VPS29	https://www.nature.com/articles/nrn.2016.100
WBGene00001683	gpd-1	T09F3.3	ENSG00000111640	GAPDH
WBGene00021956	None	Y57E12AL.1	ENSG00000111897	SERINC1
WBGene00003893	ost-1	C44B12.2	ENSG00000113140	SPARC
WBGene00003413	mrp-7	Y43F8C.12	ENSG00000114770	ABCC5
WBGene00012768	eef-1B.2	Y41E3.10	ENSG00000114942	EEF1B2
WBGene00004947	sos-1	T28F12.3	ENSG00000115904	SOS1
WBGene00008799	None	F14E5.1	ENSG00000117394	SLC2A1
WBGene00010670	None	K08E4.6	ENSG00000117500	TMED5	http://www.jneurosci.org/content/16/14/4468.short
WBGene00000217	asp-4	R12H7.2	ENSG00000117984	CTSD
WBGene00018990	klf-1	F56F11.3	ENSG00000118263	KLF7
WBGene00003372	mlc-4	C56G7.1	ENSG00000118680	MYL12B	http://www.jbc.org/content/290/51/30429.short
WBGene00006876	vab-10	ZK1151.1	ENSG00000118898	PPL
WBGene00009058	None	F22E12.1	ENSG00000121064	SCPEP1
WBGene00007592	None	C14H10.2	ENSG00000121289	CEP89
WBGene00003071	lrp-1	F29D11.1	ENSG00000123384	LRP1
WBGene00001936	his-62	F55G1.3	ENSG00000124635	HIST1H2BJ
WBGene00022122	trap-1	Y71F9AM.6	ENSG00000124783	SSR1
WBGene00002214	klc-1	M7.2	ENSG00000126214	KLC1
WBGene00019792	None	M116.5	ENSG00000127603	MACF1
WBGene00019760	calu-1	M03F4.7	ENSG00000128595	CALU	https://www.ncbi.nlm.nih.gov/pmc/articles/PMC3270221/
WBGene00010609	dut-1	K07A1.2	ENSG00000128951	DUT
WBGene00022127	yop-1	Y71F9B.3	ENSG00000129625	REEP5
WBGene00016913	lam-2	C54D1.5	ENSG00000130702	LAMA5
WBGene00007150	acly-2	B0365.1	ENSG00000131473	ACLY
WBGene00009113	maph-1.2	F25D7.4	ENSG00000131711	MAP1B	http://www.jneurosci.org/content/37/41/9945
WBGene00001937	his-63	F22B3.2	ENSG00000132475	H3F3B
WBGene00002064	iff-1	T05G5.10	ENSG00000132507	EIF5A	https://bmcbiol.biomedcentral.com/articles/10.1186/s12915-019-0630-z
WBGene00021956	None	Y57E12AL.1	ENSG00000132824	SERINC3
WBGene00009730	myo-6	F45G2.2	ENSG00000133026	MYH10	https://www.sciencedirect.com/science/article/pii/S0166223614002185
WBGene00003497	mup-4	K07D8.1	ENSG00000134250	NOTCH2
WBGene00001263	emb-9	K04H4.1	ENSG00000134871	COL4A2
WBGene00000776	cpl-1	T03E6.7	ENSG00000135047	CTSL
WBGene00001606	gln-5	F26D10.10	ENSG00000135821	GLUL
WBGene00001328	epi-1	K08C7.3	ENSG00000135862	LAMC1
WBGene00001829	hcp-1	ZK1055.1	ENSG00000135968	GCC2
WBGene00004493	rps-24	T07A9.11	ENSG00000138326	RPS24
WBGene00016960	vps-33.2	C56C10.1	ENSG00000139719	VPS33A
WBGene00020757	ucr-2.3	T24C4.1	ENSG00000140740	UQCRC2
WBGene00004422	rpl-11.1	T22F3.4	ENSG00000142676	RPL11
WBGene00006924	vig-1	F56D12.5	ENSG00000142864	SERBP1
WBGene00017719	ldp-1	F22F7.1	ENSG00000143653	SCCPDH
WBGene00013030	None	Y49E10.4	ENSG00000143870	PDIA6
WBGene00021628	None	Y47D9A.1	ENSG00000144591	GMPPA
WBGene00011306	None	R186.3	ENSG00000144867	SRPRB
WBGene00004042	plk-1	C14B9.4	ENSG00000145632	PLK2
WBGene00009336	None	F32D8.14	ENSG00000145817	YIPF5
WBGene00001922	his-48	B0035.8	ENSG00000146047	HIST1H2BA
WBGene00001973	hmg-3	C32F10.5	ENSG00000149136	SSRP1
WBGene00002059	ife-1	F53A2.6	ENSG00000151247	EIF4E
WBGene00006876	vab-10	ZK1151.1	ENSG00000151914	DST	https://www.sciencedirect.com/science/article/abs/pii/S1044743197906606
WBGene00006759	unc-22	ZK617.1	ENSG00000154358	OBSCN
WBGene00011408	None	T04A8.6	ENSG00000155438	NIFK
WBGene00006820	unc-89	C09D1.1	ENSG00000155657	TTN
WBGene00001941	his-67	T23D8.5	ENSG00000158406	HIST1H4H
WBGene00006463	nduf-2.2	T26A5.3	ENSG00000158864	NDUFS2
WBGene00003485	mua-6	W10G6.3	ENSG00000160789	LMNA
WBGene00006736	ulp-1	T10F2.3	ENSG00000161956	SENP3	https://onlinelibrary.wiley.com/doi/abs/10.1002/cne.24384
WBGene00004443	rpl-29	B0513.3	ENSG00000162244	RPL29
WBGene00010056	smc-6	F54D5.14	ENSG00000163029	SMC6
WBGene00001937	his-63	F22B3.2	ENSG00000163041	H3F3A
WBGene00010678	None	K08F4.3	ENSG00000163479	SSR2
WBGene00006736	ulp-1	T10F2.3	ENSG00000163904	SENP2	https://www.sciencedirect.com/science/article/pii/0006899394908966
WBGene00011367	snpc-3.4	T02C12.2	ENSG00000164975	SNAPC3
WBGene00006063	sto-1	F08C6.4	ENSG00000165283	STOML2
WBGene00009113	maph-1.2	F25D7.4	ENSG00000166963	MAP1A
WBGene00003071	lrp-1	F29D11.1	ENSG00000168702	LRP1B
WBGene00012907	cpt-1	Y46G5A.17	ENSG00000169169	CPT1C
WBGene00009342	fasn-1	F32H2.5	ENSG00000169710	FASN	https://www.sciencedirect.com/science/article/pii/S0378111906006214
WBGene00018659	None	F52C6.2	ENSG00000170315	UBB
WBGene00019895	aagr-2	R05F9.12	ENSG00000171298	GAA
WBGene00000776	cpl-1	T03E6.7	ENSG00000174080	CTSF
WBGene00004410	rla-2	Y62E10A.1	ENSG00000177600	RPLP2
WBGene00019792	None	M116.5	ENSG00000178209	PLEC
WBGene00001922	his-48	B0035.8	ENSG00000180596	HIST1H2BC
WBGene00001942	his-68	T23D8.6	ENSG00000181218	HIST3H2A
WBGene00017344	None	F10E7.2	ENSG00000182944	EWSR1
WBGene00001942	his-68	T23D8.6	ENSG00000184260	HIST2H2AC
WBGene00001936	his-62	F55G1.3	ENSG00000185130	HIST1H2BL
WBGene00002280	let-2	F01G12.5	ENSG00000187498	COL4A1
WBGene00001856	hil-5	B0414.3	ENSG00000189060	H1F0	https://www.sciencedirect.com/science/article/pii/S0006899308014716?via%3Dihub
WBGene00001905	his-31	F17E9.12	ENSG00000196747	HIST1H2AI
WBGene00001942	his-68	T23D8.6	ENSG00000196866	HIST1H2AD
WBGene00001941	his-67	T23D8.5	ENSG00000197061	HIST1H4C
WBGene00001941	his-67	T23D8.5	ENSG00000197238	HIST1H4J
WBGene00009730	myo-6	F45G2.2	ENSG00000197535	MYO5A
WBGene00004995	spp-10	C28C12.7	ENSG00000197746	PSAP	http://www.jneurosci.org/content/37/41/9945
WBGene00004388	rnp-5	K02F3.11	ENSG00000205937	RNPS1
WBGene00012978	None	Y48B6A.1	ENSG00000261236	BOP1
WBGene00001941	his-67	T23D8.5	ENSG00000273542	HIST1H4K
WBGene00017075	nap-1	D2096.8	ENSG00000273562	NAP1L4
WBGene00012768	eef-1B.2	Y41E3.10	ENSG00000273594	EEF1D
WBGene00001936	his-62	F55G1.3	ENSG00000273703	HIST1H2BM
WBGene00001922	his-48	B0035.8	ENSG00000274290	HIST1H2BE
WBGene00001941	his-67	T23D8.5	ENSG00000274618	HIST1H4F
WBGene00001941	his-67	T23D8.5	ENSG00000276180	HIST1H4I
WBGene00001942	his-68	T23D8.6	ENSG00000276903	HIST1H2AL
WBGene00001941	his-67	T23D8.5	ENSG00000277157	HIST1H4D
WBGene00001922	his-48	B0035.8	ENSG00000277224	HIST1H2BF
WBGene00001942	his-68	T23D8.6	ENSG00000278463	HIST1H2AB
WBGene00001938	his-64	F22B3.1	ENSG00000278637	HIST1H4A
WBGene00001941	his-67	T23D8.5	ENSG00000278705	HIST1H4B
WBGene00012768	eef-1B.2	Y41E3.10	ENSG00000283391	EEF1B2

### Sheet: Cajigas neuropil
Synaptic DEGS that have mammalian orthologs identified in hippocampal synaptic Neuropil (Cajigas et al., 2012)
Mammalian protein ortholog Known to play a role at Synapse
Shared with axon-seq transcriptome (Njissen et al., 2018)
WormBase ID	Common Name	Locus ID	Ensembl ID	HGNC Symbol	Reference
WBGene00000098	air-1	K07C11.2	ENSG00000105146	AURKC
WBGene00000411	cdl-1	R06F6.1	ENSG00000163950	SLBP
WBGene00000417	ced-3	C48D1.2	ENSG00000196954	CASP4
WBGene00000773	cpf-1	F28C6.3	ENSG00000101138	CSTF1
WBGene00004244	puf-8,3,5,7,11	C30G12.7	ENSG00000055917	PUM2
WBGene00004239	puf-8,3,5,7,11	Y45F10A.2	ENSG00000134644	PUM1	https://www.ncbi.nlm.nih.gov/pmc/articles/PMC5580656/
WBGene00001412	fem-2	T19C3.8	ENSG00000175175	PPM1E
WBGene00001633	gly-8	Y66A7A.6	ENSG00000182870	GALNT9
WBGene00001633	gly-8	Y66A7A.6	ENSG00000185274	WBSCR17
WBGene00001833	hcp-6	Y110A7A.1	ENSG00000151503	NCAPD3
WBGene00009730	myo-6	F45G2.2	ENSG00000167306	MYO5B	https://www.nature.com/articles/nrn3445
WBGene00002061	ife-3	B0348.6	ENSG00000151247	EIF4E	https://www.sciencedirect.com/science/article/pii/S0959438802003185
WBGene00002079	xpo-2	Y48G1A.5	ENSG00000124207	CSE1L
WBGene00002247	lam-1	W03F8.5	ENSG00000091136	LAMB1
WBGene00003161	mdf-2	Y69A2AR.30	ENSG00000164109	MAD2L1
WBGene00018137	bath-41	F37A4.9	ENSG00000123444	KBTBD4
WBGene00003229	mex-3	F53G12.5	ENSG00000176624	MEX3C
WBGene00003497	mup-4	K07D8.1	ENSG00000100473	COCH
WBGene00003795	npp-9	F59A2.1	ENSG00000153201	RANBP2	https://www.nature.com/articles/nrn3156
WBGene00004388	rnp-5	K02F3.11	ENSG00000205937	RNPS1
WBGene00004485	rps-16	T01C3.6	ENSG00000105193	RPS16
WBGene00011156	None	R09B3.3	ENSG00000099622	CIRBP
WBGene00004808	skr-2	F46A9.4	ENSG00000113558	SKP1
WBGene00006510	mtrr-1	C01G6.6	ENSG00000124275	MTRR
WBGene00006736	ulp-1	T10F2.3	ENSG00000119231	SENP5	https://onlinelibrary.wiley.com/doi/abs/10.1002/cne.24384
WBGene00006736	ulp-1	T10F2.3	ENSG00000161956	SENP3	https://onlinelibrary.wiley.com/doi/abs/10.1002/cne.24384
WBGene00006736	ulp-1	T10F2.3	ENSG00000163904	SENP2
WBGene00006793	unc-59	W09C5.2	ENSG00000122545	2019-09-07	https://www.sciencedirect.com/science/article/pii/S0960982207019987
WBGene00006795	unc-61	Y50E8A.4	ENSG00000138758	2019-09-11
WBGene00008799	None	F14E5.1	ENSG00000059804	SLC2A3
WBGene00008455	None	E02H1.1	ENSG00000086189	DIMT1
WBGene00008546	gfat-1	F07A11.2	ENSG00000198380	GFPT1
WBGene00009035	gfat-2	F22B3.4	ENSG00000198380	GFPT1	https://www.sciencedirect.com/topics/biochemistry-genetics-and-molecular-biology/gfpt1
WBGene00009336	None	F32D8.14	ENSG00000145817	YIPF5
WBGene00010405	erfa-3	H19N07.1	ENSG00000189369	GSPT2
WBGene00010627	None	K07C5.4	ENSG00000101361	NOP56
WBGene00021956	None	Y57E12AL.1	ENSG00000111897	SERINC1
WBGene00021956	None	Y57E12AL.1	ENSG00000168528	SERINC2
WBGene00010456	None	K01C8.1	ENSG00000167720	SRR	https://www.nature.com/articles/mp2008130
WBGene00022127	yop-1	Y71F9B.3	ENSG00000115255	REEP6
WBGene00001830	hcp-2	T06E4.1	ENSG00000135968	GCC2
WBGene00012978	None	Y48B6A.1	ENSG00000261236	BOP1
WBGene00013082	grdn-1	Y51A2D.15	ENSG00000115355	CCDC88A	http://www.jneurosci.org/content/34/45/14995.short
WBGene00013591	gcn-2	Y81G3A.3	ENSG00000128829	EIF2AK4	https://www.annualreviews.org/doi/full/10.1146/annurev-neuro-071013-014100
WBGene00013682	None	Y105E8A.25	ENSG00000116584	ARHGEF2
WBGene00013682	None	Y105E8A.25	ENSG00000173848	NET1
WBGene00013857	orc-5	ZC168.3	ENSG00000164815	ORC5	http://jcb.rupress.org/content/170/4/527.short
WBGene00008411	mans-1	D2030.1	ENSG00000177239	MAN1B1
WBGene00016960	vps-33.2	C56C10.1	ENSG00000139719	VPS33A
WBGene00015915	None	C17G10.1	ENSG00000087263	OGFOD1
WBGene00016960	vps-33.2	C56C10.1	ENSG00000184056	VPS33B	http://jcs.biologists.org/content/120/4/531
WBGene00012768	eef-1B.2	Y41E3.10	ENSG00000114942	EEF1B2
WBGene00018998	flap-1	F57B9.7	ENSG00000093167	LRRFIP2
WBGene00020649	sma-10	T21D12.9	ENSG00000198799	LRIG2	https://www.ncbi.nlm.nih.gov/pmc/articles/PMC4977320/
WBGene00044329	cpsf-4	F11A10.8	ENSG00000160917	CPSF4
WBGene00004442	rpl-28	R11D1.8	ENSG00000108107	RPL28	https://bmcbiol.biomedcentral.com/articles/10.1186/s12915-019-0630-z
WBGene00007592	None	C14H10.2	ENSG00000152969	JAKMIP1	https://www.ncbi.nlm.nih.gov/pmc/articles/PMC4829343/
WBGene00007592	None	C14H10.2	ENSG00000176049	JAKMIP2
WBGene00007709	clec-87	C25A1.8	ENSG00000236279	CLEC2L
WBGene00009113	maph-1.2	F25D7.4	ENSG00000131711	MAP1B	http://www.jneurosci.org/content/37/41/9945
WBGene00009113	maph-1.2	F25D7.4	ENSG00000166963	MAP1A	http://www.jneurosci.org/content/37/41/9945
WBGene00012768	eef-1B.2	Y41E3.10	ENSG00000283391	EEF1B2
WBGene00012715	snpc-1.2	Y39E4B.2	ENSG00000023608	SNAPC1
WBGene00019895	aagr-2	R05F9.12	ENSG00000171298	GAA
WBGene00017075	nap-1	D2096.8	ENSG00000273562	NAP1L4
WBGene00006793	unc-59	W09C5.2	ENSG00000180096	2019-09-01
WBGene00010478	None	K01G5.5	ENSG00000165832	TRUB1
WBGene00013585	cyp-42A1	Y80D3A.5	ENSG00000186377	CYP4X1
WBGene00003413	mrp-7	Y43F8C.12	ENSG00000006071	ABCC8
WBGene00004042	plk-1	C14B9.4	ENSG00000145632	PLK2
WBGene00006924	vig-1	F56D12.5	ENSG00000142864	SERBP1
WBGene00017344	None	F10E7.2	ENSG00000182944	EWSR1
